# Aberrant expression of CD14 in breast tumor cells is associated with poor outcome

**DOI:** 10.1101/2024.11.07.622456

**Authors:** Hiroyuki Katayama, Rongzhang Dou, Ricardo A. León-Letelier, Ehsan Irajizad, Alejandro Sevillano, Soyoung Park, Fu Chung Hsiao, Yining Cai, Jody Vykoukal, Johannes Fahrmann, Jennifer Dennison, Elizve Barrientos-Toro, Maria Gabriela Raso, Aysegul Sahin, Sam Hanash

## Abstract

Emerging evidence suggests that cancer cells can mimic features of immune cells during oncogenic transformation to drive disease progression. We assessed the occurrence of immunological markers in breast cancer cells to determine their expression pattern. We initially analyzed 18 immune protein markers (CCR4, CCR6, CCR7, CD11, CD123, CD14, CD16, CD19, CD24, CD25, CD27, CD3, CD38, CD4, CD45, CD56, CD8 and CXCR3) expressed on the surface of 28 breast cancer cell lines using mass spectrometry. CD14 protein expression in tumor cells and its association with clinical outcomes was subsequently evaluated by tissue microarray (TMA) analysis of 346 breast tumors. Single-cell RNA sequencing data from breast cancer tumors and bulk transcriptomic data of breast cancer cell lines were interrogated for molecular signatures associated with CD14 tumor cell expression. Among the markers interrogated, CD14 *protein* was aberrantly expressed on the surface of 13 out of 15 triple-negative breast cancer (TNBC), one of six hormone receptor positive (HR+), one of five hormone receptors negative (HR-)/Her2+ cell lines. Likewise, RNA expression revealed higher levels of CD14 in TNBC cell lines compared to other subtypes. Tumor tissue microarray analysis revealed elevated levels of CD14 membrane expression predominantly in TNBC and was associated with higher tumor grade and increased incidence of disease recurrence compared to CD14-negative tumors. The CD14-positive subgroup exhibited Nuclear Factor Kappa Beta (NFkB) and TGF-β centric networks at both the protein and Single-cell RNA levels. We have uncovered a novel subset of breast cancers characterized by aberrant surface expression of CD14 associated with aggressive disease. CD14 identifies a subset of breast cancers with poor outcome and is a potential therapeutic target.
