## Supplementary material for "Aberrant expression of CD14 in breast tumor cells is associated with poor outcome": CD14_Supplementary Table S1

### Sheet: Sheet1
Supplementary Table S1 Immune markers
Immune markers	Gene	Type of immune cells
CCR4	CCR4	Treg cells
CCR6	CCR6	Treg cells
CCR7	CCR7	T cells
CD11C	ITGAX	Dendritic cells
CD123	IL3RA	Dendritic cells
CD14	CD14	Monocytes
CD16	FCGRA	Monocytes, NK cells
CD19	CD19	B cells
CD24	CD24	B cells
CD25	IL2RA	Treg cells
CD27	CD27	B cells
CD3	CD3	T cells
CD38	CD38	B cells, T cells
CD4	CD4	T cells
CD45	CD45	T cells, Treg cells
CD56	NCAM1	NK cells
CD8	CD8	T cells
CXCR3	CXCR3	Treg cells
