## Supplementary material for "Aberrant expression of CD14 in breast tumor cells is associated with poor outcome": CD14_Supplementary Table S2

### Sheet: Sheet1
Supplementary Table S2 Immune markers, Surface proteome
gene	MCF7 (HR+)	HCC1500 (HR+)	T47D (HR+)	ZR75-1 (HR+)	CAMA1 (HR+)	BT474 (HR+)	HCC1954 (HR-/Her2+)	HCC202 (HR-/Her2+)	HCC2218 (HR-/Her2+)	MDAMB361 (HR-/Her2+)	SKBR3 (HR-/Her2+)	MDAMB231 (TNBC)	HCC1143 (TNBC)	HCC1937 (TNBC)	HCC1599 (TNBC)	HCC1806 (TNBC)	MDA-MB-468 (TNBC)	HCC70 (TNBC)	HCC1187 (TNBC)	Hs578T (TNBC)	BT549 (TNBC)	HCC1395 (TNBC)	HCC38 (TNBC)	MDAMB436 (TNBC)	BT20 (TNBC)	MDAMB157 (TNBC)
CCR4	0	0	0	0	0	0	0	0	0	0	0	0	0	0	0	0	0	0	0	0	0	0	0	0	0	0
CCR6	0	0	0	0	0	0	0	0	0	0	0	0	0	0	0	0	0	0	0	0	0	0	0	0	0	0
CCR7	0	0	0	0	0	0	0	0	0	0	0	0	0	0	0	0	0	0	0	0	0	0	0	0	0	0
CD11	0	0	0	0	0	0	0	0	0	0	0	0	0	0	0	0	0	0	0	0	0	0	0	0	0	0
CD123	0	0	0	0	0	0	0	0	0	14.2963	0	0	0	0	0	4.64881	0	0	0	0	0	0	0	3.55935	0	0
CD14	0	0.633955	0	0	0	0	1.20925	0	0	0	0	35.3899	56.4912	200.773	5.99983	35.3309	101.095	205.431	13.1436	9.67464	3.61052	0	32.8477	57.8509	0	8.01052
CD16	0	0	0	0	0	0	0	0	0	0	0	0	0	0	0	0	0	0	0	0	0	0	0	0	0	0
CD19	0	0	0	0	0	0	0	0	0	0	0	0	0	0	0	0	0	0	0	0	0	0	0	0	0	0
CD24	0	0	0	0	2.38829	0	0	0	0	0	0	0	0	4.36218	0	0	0	7.45515	0	0	0	11.9849	0	0	0	1.17227
CD25	0	0	0	0	0	0	0	0	0	0	0	0	0	0	0	0	0	0	0	0	0	0	0	0	0	0
CD27	0	0	0	0	0	0	0	0	0	0	0	0	0	0	0	0	0	0	0	0	0	0	0	0	0	0
CD3	0	0	0	0	0	0	0	0	0	0	0	0	0	0	0	0	0	0	0	0	0	0	0	0	0	0
CD38	0	0	0	0	0	0	0	0	0	0	0	0	0	0	0	0	0	1.84998	0	0	31.5293	0	0	0	0	0
CD4	0	0	0	0	0	0	0	0	0	0	0	0	0	0	0	0	0	0	0	0	0	0	0	0	0	0
CD45	0	0	0	0	0	0	0	0	0	0	0	0	0	0	0	0	0	0	0	0	0	0	0	0	0	0
CD56	0	0	0	0	0	1.16403	56.8347	0	0	0	0	0	37.4843	0	43.6037	0	19.6573	0	0	4.98849	88.1198	0	0	83.4843	0	0
CD8	0	0	0	0	0	0	0	0	0	0	0	0	0	0	0	0	0	0	0	0	0	0	0	0	0	0
CXCR3	0	0	0	0	0	0	0	0	0	0	0	0	0	0	0	0	0	0	0	0	0	0	0	0	0	0
*Values were normalized NSAF mass spectrometry counts
