## Supplementary material for "Aberrant expression of CD14 in breast tumor cells is associated with poor outcome": CD14_Supplementary Table S3

### Sheet: Sheet1
Supplementary Table S3 Immune markers, Total Cell Extracts (TCE) proteome
gene	MCF7 (HR+)	HCC1500 (HR+)	T47D (HR+)	ZR75-1 (HR+)	CAMA1 (HR+)	BT474 (HR+)	HCC1954 (HR-/Her2+)	HCC202 (HR-/Her2+)	HCC2218 (HR-/Her2+)	MDAMB361 (HR-/Her2+)	SKBR3 (HR-/Her2+)	MDAMB231 (TNBC)	HCC1143 (TNBC)	HCC1937 (TNBC)	HCC1599 (TNBC)	HCC1806 (TNBC)	MDA-MB-468 (TNBC)	HCC70 (TNBC)	HCC1187 (TNBC)	Hs578T (TNBC)	BT549 (TNBC)	HCC1395 (TNBC)	HCC38 (TNBC)	MDAMB436 (TNBC)	BT20 (TNBC)	MDAMB157 (TNBC)
CCR4	0	0	0	0	0	0	0	0	0	0	0	0	0	0	0	0	0	0	0	0	0	0	0	0	0	0
CCR6	0	0	0	0	0	0	0	0	0	0	0	0	0	0	0	0	0	0	0	0	0	0	0	0	0	0
CCR7	0	0	2.09641	0	0	0	0	0	0	0	0	0	0	0	0	0	0	0	0	0	0	0	0	0	0	0
CD11	0	0	0	0	0	0	0	0	0	0	0	0	0	0	0	0	0	0	0	0	0	0	0	0	0	0
CD123	0	0	0	0	0	0	0	0	0	0	0	0	0	0	0	0	0	0	0	0	0	0	0	0	0	0
CD14	0	0	0	0	0	0	0	0	0	0	0	0	5.8219	62.6077	1.9288	1.1736	89.845	48.4684	10.3714	0	0	0	10.1947	4.53737	0	0
CD16	0	0	0	0	0	0	0	0	0	0	0	0	0	0	0	0	0	0	0	0	0	0	0	0	0	0
CD19	0	0	0	0	0	0	0	0	0	0	0	0	0	0	0	0	0	0	0	0	0	0	0	0	0	0
CD24	0	0	0	0	0	0	0	0	2.84971	0	0	0	0	0	0	2.73649	0	0	0	0	0	0	0	2.86906	0	0
CD25	0	0	0	0	0	0	0	0	0	0	0	0	0	0	0	0	0	0	0	0	0	0	0	0	0	0
CD27	0	0	0	0	0	0	0	0	0	0	0	0	0	0	0	0	0	0	0	0	0	0	0	0	0	0
CD3	0	0	0	0	0	0	0	0	0	0	0	0	0	0	0	0	0	0	0	0	0	0	0	0	0	0
CD38	0	0	0	0	0	0	0	0	0	0	0	0	0	0	0	0	0	0	0	0	8.01389	0	0	0	0	0
CD4	0	0	0	0	0	0	0	0	0	0	0	0	0	0	0	0	0	0	0	0	0	0	0	0	0	0
CD45	0	0	0	0	0	0	0	0	0	0	0	0	0	0	0	0	0	0	0	0	0	0	0	0	0	0
CD56	0	0	0	0	0	0	0	0	0	0	0	0	0	0	0	0	0	0	0	0	2.60245	0	0	6.01441	0	0
CD8	0	0	0	0	0	0	0	0	0	0	0	0	0	0	0	0	0	0	0	0	0	0	0	0	0	0
CXCR3	0	0	0	0	0	0	0	0	0	0	0	0	0	0	0	0	0	0	0	0	0	0	0	0	0	0
*Values were normalized NSAF mass spectrometry counts
