## Supplementary material for "Aberrant expression of CD14 in breast tumor cells is associated with poor outcome": CD14_Supplementary Table S4

### Sheet: Sheet1
Supplementary Table S4 CD14 RNA-seq gene expression from 66 breast cancer cell lines in CCLE
StrippedCellLineName	CD14 RNA-seq gene expression	HR type
MDAMB415	8.21312	HR+
HCC70	7.22936	TNBC
HCC1937	5.80114	TNBC
MDAMB468	5.63501	TNBC
MDAMB157	5.56757	TNBC
HCC1187	5.3205	TNBC
HCC2157	5.20823	TNBC
HCC1143	4.12636	TNBC
MDAMB436	3.06266	TNBC
VP267	2.93714	TNBC
BCK4	2.52731	HR+
SUM149PT	2.50697	TNBC
HCC38	2.44632	TNBC
SUM159PT	2.26364	TNBC
VP229	2.0543	TNBC
HCC1599	1.9608	TNBC
MCF7	1.77084	HR+
HCC1806	1.7383	TNBC
HS578T	1.63628	TNBC
CAL120	1.59553	TNBC
CAL851	1.50513	TNBC
SNU2372	1.4674	TNBC
BT20	1.44933	TNBC
MDAMB231	1.38548	TNBC
JIMT1	1.36158	ER-/Her2+
SUM229PE	1.34749	ER-/Her2+
UACC812	1.30013	HR+
DU4475	1.21633	TNBC
HCC1954	1.20302	ER-/Her2+
HCC1395	1.15548	TNBC
COLO824	1.14151	ER-/Her2+
EFM19	1.0483	HR+
MDAMB175VII	0.842472	HR+
UACC3133	0.81761	ER-/Her2+
CAMA1	0.728043	HR+
HDQP1	0.672172	TNBC
MDAMB361	0.672172	HR+
BT549	0.564072	TNBC
AU565	0.533203	ER-/Her2+
HCC1500	0.491043	HR+
CAL51	0.491043	TNBC
EFM192A	0.480317	HR+
KPL1	0.458636	HR+
SUM44PE	0.418742	HR+
MDAMB134VI	0.414321	HR+
BT483	0.403037	HR+
UACC893	0.368674	ER-/Her2+
CAL148	0.345324	TNBC
HCC1569	0.345324	ER-/Her2+
SUM52PE	0.335227	HR+
HCC1428	0.29752	HR+
SKBR3	0.28533	ER-/Her2+
T47D	0.28533	HR+
HCC1419	0.28533	ER-/Her2+
ZR7530	0.28533	HR+
HCC202	0.273041	ER-/Her2+
SUM185PE	0.268946	TNBC
MDAMB453	0.260652	TNBC
MFM223	0.246094	HR+
HMC18	0.210058	TNBC
SUM190PT	0.112841	ER-/Her2+
ZR751	0.103511	HR+
SUM102PT	0.0871054	TNBC
HCC2218	0.0756632	ER-/Her2+
SUM1315MO2	0.0608599	TNBC
BT474	0.0183859	HR+
