## Supplementary material for "Aberrant expression of CD14 in breast tumor cells is associated with poor outcome": CD14_Supplementary Table S5

### Sheet: Sheet1
Supplementary Table S5 CD14 (+) associated TCE proteins
gene	Pval	Change Fold: CD14(+)/CD14(-)*
ADPRHL1	0.0386068	100
AFAP1	0.0116141	13.7311
AFAP1L2	0.0473423	100
ANTXR1	0.0274343	100
ANXA8L1	0.0498032	16.0787
ARHGAP18	0.00415233	15.5137
ARHGAP23	0.0204237	100
AURKB	0.0228017	11.2582
B3GALT6	0.0363425	100
B3GLCT	0.00554364	24.0273
BCAT1	0.0231111	100
BTN3A2	0.00943481	11.4882
CAMK1	0.00679853	100
CARMIL2	0.0347529	100
CASP1	0.0388235	22.0414
CASP4	0.0197449	18.388
CD14	0.036727	100
CDC20	0.00369999	24.6962
CDKN2A	0.00292598	18.9354
CENPT	0.0446425	13.4272
CNTFR	0.0439507	100
CNTROB	0.046968	100
COL4A2	0.0415299	17.6515
CPVL	0.0376962	100
CYP27A1	0.0151467	100
DFNA5	0.0199128	100
DIAPH2	0.0401352	100
ECM2	0.0222468	100
EFNB1	0.00503325	18.5514
EPHA2	0.0389835	115.262
EYA4	0.0240966	100
FABP5	0.0221565	10.4233
FAM71C	0.0328579	100
FGF2	0.0418891	21.9149
FOSL1	0.025635	20.043
FYN	0.00728615	45.7296
GLIPR2	0.00998381	100
GMFG	0.0497676	47.9995
GPX7	0.0390029	100
GRK2	0.048002	100
GULP1	0.0152313	100
GYPC	0.020383	100
HAUS1	0.0312196	100
HMGN4	0.0250172	12.8321
IGF2BP2	0.0119485	26.1305
IGFBP3	0.00265575	15.7154
IGFBP7	0.0139736	100
KIAA1524	0.0422917	22.6694
LAMA4	0.0400291	23.3448
LAMC2	0.0485882	100
LARP6	0.0218161	100
LBH	0.007187	22.6675
MAP1LC3A	0.0441808	100
MAPKAPK3	0.0106068	100
MCC	0.0156044	12.5519
MELTF	0.0232401	32.4719
MLXIP	0.0225964	100
MORC3	0.0196822	100
MT1DP	0.00430719	10.9575
NECTIN1	0.0496607	15.8472
NECTIN3	0.0299678	70.8549
NT5E	0.0488709	103.135
OLFML2A	0.0258773	100
PAPPA	0.049396	100
PAPPA2	0.0301989	100
PCDH7	0.0265447	100
PDLIM4	0.0180266	32.8079
PDZK1IP1	0.0379838	100
PLAU	0.0454834	10.1332
POLD1	0.048315	13.0875
PTBP2	0.00763304	82.2352
PTPN14	0.0476695	19.9613
RAB42	0.0142425	100
RBM43	0.0321605	100
RBMS2	0.0193629	76.791
RBMS3	0.0320907	100
RMI1	0.0340974	100
RND3	0.0313662	100
RPL37AP8	0.0407776	100
RXRB	0.0496529	11.1063
SAV1	0.0275237	100
SDPR	0.0453334	100
SENP3-EIF4A1	0.0351847	100
SGTB	0.0076759	30.3357
SMIM12	0.0222179	100
SNTB1	0.0415236	100
SOX12	0.00715496	100
STK17B	0.0488325	100
SYNPO	0.00785688	34.4077
TAF2	0.0364803	100
TF	0.0346438	100
THBS3	0.0432979	100
TMEM154	0.0362264	100
TNFAIP2	0.012459	18.4726
TPM2	0.019502	41.6826
TTC41P	0.0133839	100
TYRO3	0.035165	100
UGT8	0.0356426	100
URGCP	0.0390132	100
WLS	0.00961781	100
ZNF268	0.0440347	100
ZNF462	0.0421985	100
*Change Fold=100; Only quantified in CD14 (+) group
**Values were normalized NSAF mass spectrometry counts
