## Supplementary material for "Aberrant expression of CD14 in breast tumor cells is associated with poor outcome": CD14_Supplementary Table S6

### Sheet: Sheet1
Supplementary Table S6 CD14 (+) correlated proteins in TNBC single cell analysis
Gene	Pearson correlation r >0.2
CD14	1
SCARNA2	0.519279
ZDHHC19	0.519279
RP1-80N2.3	0.519279
ABCB4	0.519279
ATP2B3	0.519279
PTENP1-AS	0.519279
RP11-830F9.6	0.519279
GPX2	0.505092
RP11-56D16.8	0.416924
DCST2	0.406995
PIGR	0.393315
RP11-410D17.2	0.39045
OR5P2	0.363975
TRPM6	0.363975
DTX1	0.363975
GARNL3	0.341424
RP11-329B9.4	0.337501
NNMT	0.333096
LGALS7B	0.328679
CLU	0.326093
KIAA1456	0.311072
SGCZ	0.311026
ANTXR2	0.307903
AF213884.2	0.294562
RYR1	0.294562
TEKT2	0.294562
ZCCHC18	0.294562
KIRREL	0.294562
SERPINA3	0.293394
ABCA6	0.291142
APOL4	0.286484
MMP17	0.284552
FAM65C	0.284552
PNMAL2	0.284552
ZFP36	0.282747
SEMA4A	0.280601
CLMP	0.280514
TCEAL5	0.279385
DLG4	0.279243
XKR6	0.271557
RP4-673M15.1	0.271557
PLEKHM3	0.263869
FEZF2	0.257283
DLG1-AS1	0.257283
ACHE	0.257283
ROBO4	0.257283
SLC9A5	0.257283
AC000032.2	0.257283
PXT1	0.257283
HOXA11	0.257283
RP11-229P13.22	0.257283
FOLR1	0.25725
UBXN10	0.25683
PCDHA12	0.252825
CTD-2562J15.6	0.252825
BZRAP1-AS1	0.252825
REM2	0.252825
NEURL1	0.252825
GNMT	0.252825
MFSD6L	0.251314
