## Supplementary material for "Aberrant expression of CD14 in breast tumor cells is associated with poor outcome": CD14_Supplementary Table S7

### Sheet: Sheet1
Supplementary Table S7 Clinical characteristics of the breast cancer TMA
Histology Diagnosis	Age	Primary vs recurrent	Path Stage	ER (cutoff 1%)	PR (cutoff 1%)	HER2 (POS defined as either IHC score 3+ or FISH +)	Subtype	Ki67 %	Neo-adjuvant	Adjuvant	VITAL (DEAD=1, ALIVE=0)	Overall survival in months (last follow up date-surgery date)	Recurrence (Yes=1, No=0)	TMA_grade	Tumor size (cm)	Path N Stage	LN met (No. of pos LN/total LN)	Path M Satge	Path Stage
INVASIVE DUCTAL CARCINOMA	Adult patient	Primary	IA	LOW POS	NEG	NEG	TNBC	NA	NO	YES	0	94.126	0	3	1.8	0	0/5	0	IA
INVASIVE DUCTAL CARCINOMA	Adult patient	Primary	IIA	NEG	NEG	NEG	TNBC	NA	NO	YES	0	49.4137	0	3	2.9	0	0/14	0	IIA
INVASIVE DUCTAL CARCINOMA	Adult patient	Primary	IIB	NEG	NEG	NEG	TNBC	60	NO	YES	0	99.5836	0	3	5.7	0(i+)	0/13	0	IIB
INVASIVE DUCTAL CARCINOMA	Adult patient	Primary	IA	NEG	NEG	POS	HR-/HER2+	30	NO	YES	0	116	0	3	1.8, multi	0	0/10	0	IA
INVASIVE DUCTAL CARCINOMA	Adult patient	Primary	IIA	POS	NEG	NEG	HR+	NA	NO	YES	0	64	0	3	1.7	1	2024-01-20	0	IIA
INVASIVE DUCTAL CARCINOMA	Adult patient	Primary	IV	NEG	NEG	NEG	TNBC	NA	YES	YES	1	8.94247	1	3	multifocal, 2.0	1	1948-01-01	1	IV
INVASIVE DUCTAL CARCINOMA	Adult patient	Primary	IA	NEG	NEG	NEG	TNBC	NA	NO	YES	0	39.7808	0	3	1	0	0/4	0	IA
INVASIVE DUCTAL CARCINOMA	Adult patient	Primary	IA	POS	NEG	NEG	HR+	NA	NO	NO	0	92	0	2	1.7	0	2024-01-06	0	IA
MEDULLARY CARCINOMA OF BREAST	Adult patient	Primary	IA	POS	POS	NEG	HR+	>90	NO	YES	0	58	0	3	2	0	0/8	0	IA
INVASIVE DUCTAL CARCINOMA	Adult patient	Primary	IA	NEG	NEG	NEG	TNBC	NA	NO	YES	0	59.5068	0	3	0.6	0	0/2	0	IA
INVASIVE DUCTAL CARCINOMA	Adult patient	Primary	IA	NEG	NEG	POS	HR-/Her2+	NA	NO	YES	0	60	0	3	1.6	0	0/3	0	IA
INVASIVE DUCTAL CARCINOMA	Adult patient	Primary	IIA	NEG	NEG	NEG	TNBC	65	NO	YES	0	37.9397	0	3	5	0	0/2	0	IIA
INVASIVE DUCTAL CARCINOMA	Adult patient	Primary	IA	NEG	NEG	NEG	TNBC	NA	NO	YES	1	40.537	0	3	multifocal, 1.5	0(i+)	0/4	0	IA
INVASIVE DUCTAL CARCINOMA	Adult patient	Primary	IIA	POS	POS	POS	HR+	20	NO	YES	0	85	0	2	1.8	1	2024-01-02	0	IIA
INVASIVE DUCTAL CARCINOMA	Adult patient	Primary	IIA	POS	NEG	NEG	HR+	60	YES	YES	0	85	0	3	3.3	0	0/1	0	IIA
INVASIVE DUCTAL CARCINOMA	Adult patient	Primary	IIA	NEG	NEG	NEG	TNBC	NA	YES	YES	0	78.6411	0	3	2	1	2024-03-25	0	IIA
INVASIVE DUCTAL CARCINOMA	Adult patient	Primary	IIB	LOW POS	NEG	NEG	TNBC	NA	NO	YES	1	42.0164	1	3	3.5	1 (mi)	2024-01-31	0	IIB
INVASIVE DUCTAL CARCINOMA	Adult patient	Primary	IIB	POS	POS	NEG	HR+	35	NO	YES	0	92	1	2	2.8	1	2024-02-27	0	IIB
INVASIVE DUCTAL CARCINOMA	Adult patient	Primary	IA	NEG	NEG	NEG	TNBC	50	NO	No	0	35.8356	0	3	1.7	0	0/5	0	IA
INVASIVE DUCTAL CARCINOMA	Adult patient	Primary	IA	POS	POS	NEG	HR+	20	NO	YES	0	114	0	3	2	0	0/2	0	IA
INVASIVE DUCTAL CARCINOMA	Adult patient	Primary	IIA	NEG	NEG	NEG	TNBC	90	NO	YES	0	61.9397	0	3	2.2	0	0/34	0	IIA
INVASIVE DUCTAL CARCINOMA	Adult patient	Primary	IIB	LOW POS	NEG	NEG	TNBC	NA	YES	YES	1	28.2082	1	3	3	1	2024-02-27	0	IIB
INVASIVE DUCTAL CARCINOMA	Adult patient	Primary	IIA	NEG	NEG	NEG	TNBC	40	NO	YES	0	47.8027	0	3	2.8	0	0/9	0	IIA
INVASIVE DUCTAL CARCINOMA	Adult patient	Primary	IIIA	NEG	NEG	POS	HR-/HER2+	90	NO	YES	0	71	0	3	6	2	2024-06-23	0	IIIA
INVASIVE DUCTAL CARCINOMA	Adult patient	Primary	IIA	POS	POS	NEG	HR+	NA	YES	YES	0	87	0	2	1.4	1	2024-02-22	0	IIA
INVASIVE DUCTAL CARCINOMA	Adult patient	Primary	IIA	LOW POS	NEG	NEG	TNBC	NA	NO	YES	0	46.1918	1	3	multifocal, 1.6	1	2024-02-19	0	IIA
INVASIVE DUCTAL CARCINOMA	Adult patient	Primary	IA	NEG	NEG	NEG	TNBC	NA	NO	YES	0	38.1699	0	3	1.7	0	0/8	0	IA
INVASIVE DUCTAL CARCINOMA	Adult patient	Primary	IA	NEG	NEG	NEG	TNBC	NA	NO	YES	0	124.668	0	3	multifocal, 1.3	0	0/10	0	IA
INVASIVE DUCTAL CARCINOMA	Adult patient	Primary	IIA	NEG	NEG	NEG	TNBC	NA	NO	YES	0	33.9288	1	2	4.3	0	0/2	0	IIA
INVASIVE DUCTAL CARCINOMA	Adult patient	Primary	IIA	POS	POS	NEG	HR+	15	NO	YES	0	61	0	3	2.3	0	0/4	0	IIA
INVASIVE DUCTAL CARCINOMA	Adult patient	Primary	IIB	POS	NEG	NEG	HR+	NA	YES	YES	0	114	0	3	5.1	0	0/3	0	IIB
INVASIVE DUCTAL CARCINOMA	Adult patient	Primary	IIIC	NEG	NEG	NEG	TNBC	NA	YES	YES	1	8.77808	1	3	10.5	3	1933-09-01	0	IIIC
INVASIVE DUCTAL CARCINOMA	Adult patient	Primary	IA	POS	NEG	NEG	HR+	NA	NO	YES	0	81	0	3	1, multi	0	0/2	0	IA
INVASIVE DUCTAL CARCINOMA	Adult patient	Primary	IIB	NEG	NEG	NEG	TNBC	70	NO	YES	0	47.9014	0	3	3.2	1	2024-03-23	0	IIB
INVASIVE DUCTAL CARCINOMA	Adult patient	Primary	IIA	POS	POS	NEG	HR+	15	NO	YES	0	63	0	2	1.8	1	2024-01-29	0	IIA
INVASIVE DUCTAL CARCINOMA	Adult patient	Primary	IIB	LOW POS	NEG	NEG	TNBC	NA	YES	YES	0	85.2493	0	3	2.5	1	2024-01-03	0	IIB
INVASIVE DUCTAL CARCINOMA	Adult patient	Primary	IIB	POS	POS	NEG	HR+	NA	NO	YES	0	45	0	2	3.1	1	2024-01-04	0	IIB
INVASIVE DUCTAL CARCINOMA	Adult patient	Primary	IB	LOW POS	NEG	NEG	TNBC	NA	NO	YES	0	110.959	1	3	1.1	1 (mi)	2024-01-27	0	IB
INVASIVE PAPILLARY CARCINOMA	Adult patient	Primary	IIA	NEG	NEG	NEG	TNBC	NA	NO	YES	0	105	0	3	3.5	0	0/6	0	IIA
INVASIVE DUCTAL CARCINOMA	Adult patient	Primary	IIA	NEG	NEG	NEG	TNBC	50	NO	YES	0	116.811	0	3	2.5	0	0/7	0	IIA
INVASIVE DUCTAL CARCINOMA	Adult patient	Primary	IIA	POS	NEG	NEG	HR+	90	NO	YES	0	62	1	3	2.2	0	0/1	0	IIA
INVASIVE DUCTAL CARCINOMA	Adult patient	Primary	IA	NEG	NEG	NEG	TNBC	70	NO	YES	0	91.7918	0	3	1.2	0	0/3	0	IA
INVASIVE DUCTAL CARCINOMA	Adult patient	Primary	IIB	NEG	NEG	NEG	TNBC	NA	YES	YES	1	10.5205	1	3	mulifocal, 2.5	1	2024-01-19	0	IIB
INVASIVE DUCTAL CARCINOMA	Adult patient	Recurrent	/	NEG	NEG	NEG	TNBC	NA	/	/	0	69.5342	0	3	multifocal, 1.8	/	/	/	/
INVASIVE PAPILLARY CARCINOMA	Adult patient	Primary	IIA	POS	POS	NEG	HR+	NA	YES	YES	0	84	0	2	3.6, tumor bed	0	2024-01-24	0	IIA
INVASIVE DUCTAL CARCINOMA	Adult patient	Primary	IIIA	NEG	NEG	NEG	TNBC	NA	YES	YES	1	9	1	3	12	1	1938-01-01	0	IIIA
INVASIVE DUCTAL CARCINOMA	Adult patient	Primary	IA	NEG	NEG	NEG	TNBC	NA	NO	YES	0	111	0	3	1.2	0	0/5	0	IA
INVASIVE DUCTAL CARCINOMA	Adult patient	Primary	IIB	POS	NEG	NEG	HR+	NA	YES	YES	0	97	1	3	4.5	1	2024-02-26	0	IIB
INVASIVE DUCTAL CARCINOMA	Adult patient	Primary	IIA	NEG	NEG	NEG	TNBC	NA	NO	YES	0	84.0658	0	3	2.3	0	0/5	0	IIA
INVASIVE DUCTAL CARCINOMA	Adult patient	Primary	IIB	POS	NEG	NEG	HR+	11	YES	YES	0	107	1	3	2.5, multi	1	2024-01-27	0	IIB
INVASIVE CARCINOMA WITH DUCTAL AND LOBULAR FEATURES	Adult patient	Primary	IIA	POS	POS	NEG	HR+	NA	NO	YES	0	83	1	2	3.7	0	0/1	0	IIA
INVASIVE DUCTAL CARCINOMA	Adult patient	Primary	IIA	LOW POS	NEG	NEG	TNBC	NA	NO	YES	0	51.0575	0	3	2.6	0	0/2	0	IIA
INVASIVE DUCTAL CARCINOMA	Adult patient	Primary	IIIA	NEG	NEG	NEG	TNBC	NA	NO	YES	1	31.3644	1	3	12.5	1	2024-01-18	0	IIIA
INVASIVE DUCTAL CARCINOMA	Adult patient	Primary	IA	NEG	NEG	NEG	TNBC	NA	NO	YES	0	94.7507	0	3	1.5	0	0/3	0	IA
INVASIVE DUCTAL CARCINOMA	Adult patient	Primary	IA	POS	NEG	NEG	HR+	NA	YES	YES	0	57.4027	0	3	2	0	0/2	0	IA
INVASIVE DUCTAL CARCINOMA	Adult patient	Primary	IIA	NEG	NEG	NEG	TNBC	NA	YES	YES	0	40.3068	0	3	2.3	0	0/4	0	IIA
INVASIVE CARCINOMA (WITH NEUROENDOCRINE FEATURES)	Adult patient	Primary	IIA	POS	NEG	NEG	HR+	NA	NO	YES	0	42.0493	0	3	2.5	0	0/4	0	IIA
INVASIVE DUCTAL CARCINOMA	Adult patient	Primary	IIIA	POS	POS	POS	HR+	30	NO	YES	0	107	0	3	8	2	2024-08-18	0	IIIA
INVASIVE CARCINOMA OF BREAST WITH PREDOMINANTLY NEUROENDOCRINE DIFFERENTIATION	Adult patient	Primary	IIA	POS	POS	NEG	HR+	<10	NO	YES	0	84	0	1 to 2	4.5	0	2024-01-02	0	IIA
INVASIVE DUCTAL CARCINOMA	Adult patient	Primary	IIB	POS	POS	NEG	HR+	NA	NO	YES	0	76	0	3	3	1	2024-01-23	0	IIB
INVASIVE MIXED MUCINOUS AND DUCTAL CARCINOMA	Adult patient	Primary	IIA	POS	POS	NEG	HR+	10	NO	YES	0	85	0	1 to 2	3.5	0	0/6	0	IIA
INVASIVE DUCTAL CARCINOMA	Adult patient	Primary	IA	POS	POS	POS	HR+	70	NO	YES	0	91	0	3	1.6	0	0/6	0	IA
INVASIVE DUCTAL CARCINOMA	Adult patient	Primary	IIB	NEG	NEG	NEG	TNBC	50	NO	YES	0	38.8274	0	3	multifocal, 3.5	1	2024-01-05	0	IIB
INVASIVE DUCTAL CARCINOMA	Adult patient	Primary	IIIA	POS	POS	NEG	HR+	20	NO	YES	0	63	0	2	3.2	2	2024-06-28	0	IIIA
INVASIVE DUCTAL CARCINOMA	Adult patient	Primary	IIA	NEG	NEG	NEG	TNBC	NA	YES	YES	0	19.989	0	3	3	0	0/29	0	IIA
INVASIVE DUCTAL CARCINOMA	Adult patient	Primary	IA	POS	POS	POS	HR+	NA	NO	YES	0	68	0	3	0.8	0	0/2	0	IA
INVASIVE DUCTAL CARCINOMA	Adult patient	Primary	IIA	POS	POS	NEG	HR+	20	NO	YES	0	57	0	3	2.5	0	0/2	0	IIA
INVASIVE DUCTAL CARCINOMA	Adult patient	Primary	IIIA	NEG	NEG	NEG	TNBC	NA	NO	YES	0	70.1589	0	3	1.5	1	2024-03-05	0	IIIA
INVASIVE DUCTAL CARCINOMA	Adult patient	Primary	IIA	NEG	NEG	NEG	TNBC	NA	NO	YES	0	100	0	3	4.1	0	0/5	0	IIA
INVASIVE DUCTAL CARCINOMA	Adult patient	Primary	IA	POS	POS	NEG	HR+	NA	NO	YES	0	22	0	3	1.6	0	0/1	0	IA
INVASIVE DUCTAL CARCINOMA	Adult patient	Primary	IA	POS	POS	NEG	HR+	36	NO	YES	0	74	0	3	2	0	0/1	0	IA
INVASIVE DUCTAL CARCINOMA	Adult patient	Primary	IIA	LOW POS	NEG	NEG	TNBC	50	NO	YES	0	61.5452	0	3	2.2	0	0/4	0	IIA
INVASIVE DUCTAL CARCINOMA	Adult patient	Primary	IA	NEG	NEG	NEG	TNBC	NA	YES	No	0	84.263	0	3	0.4	0	0/4	0	IA
INVASIVE DUCTAL CARCINOMA	Adult patient	Primary	IIA	POS	POS	NEG	HR+	NA	NO	YES	0	63	0	2	1.6	1	2024-01-01	0	IIA
INVASIVE DUCTAL CARCINOMA	Adult patient	Primary	IIA	POS	POS	POS	HR+	85	NO	YES	0	67	0	3	2.8	0	0/4	0	IIA
METAPLASTIC CARCINOMA OF BREAST	Adult patient	Primary	IA	NEG	NEG	NEG	TNBC	NA	NO	YES	0	95.0137	1	3	2	0	0/5	0	IA
INVASIVE DUCTAL CARCINOMA	Adult patient	Primary	IIB	POS	POS	NEG	HR+	15	NO	YES	0	67	0	2	2.5	1	2024-01-01	0	IIB
INVASIVE CARCINOMA (WITH DUCTAL AND LOBULAR FEATURES)	Adult patient	Recurrent	/	NEG	POS	NEG	HR+	NA	/	/	1	5.62192	1	3	multifocal, 8.0	/	/	/	/
INVASIVE DUCTAL CARCINOMA	Adult patient	Primary	IIB	NEG	NEG	NEG	TNBC	NA	NO	YES	0	81.337	0	3	4.5	1	2024-02-21	0	IIB
INVASIVE DUCTAL CARCINOMA	Adult patient	Primary	IIIA	POS	POS	NEG	HR+	10	YES	YES	1	22	1	3	11	2	2024-07-31	0	IIIA
INVASIVE DUCTAL CARCINOMA	Adult patient	Primary	IIA	POS	POS	NEG	HR+	5	NO	YES	0	75	0	2	2	1	1936-02-01	0	IIA
INVASIVE DUCTAL CARCINOMA	Adult patient	Primary	IIA	NEG	NEG	NEG	TNBC	60	NO	YES	1	53.7534	1	3	3	0(i+)	0/3	0	IIA
INVASIVE DUCTAL CARCINOMA	Adult patient	Primary	IIIA	NEG	NEG	NEG	TNBC	NA	NO	YES	0	55.2658	0	3	6	1	2024-01-02	0	IIIA
INVASIVE DUCTAL CARCINOMA	Adult patient	Primary	IA	NEG	NEG	NEG	TNBC	NA	NO	YES	0	47.8685	0	3	1.2	0	0/2	0	IA
INVASIVE DUCTAL CARCINOMA	Adult patient	Primary	IIA	NEG	LOW POS	NEG	TNBC	NA	NO	YES	0	56.4822	0	3	1.4	1	2024-02-10	0	IIA
INVASIVE DUCTAL CARCINOMA	Adult patient	Primary	IA	POS	NEG	NEG	HR+	70	NO	YES	0	43.9562	0	3	2	0	0/2	0	IA
INVASIVE DUCTAL CARCINOMA	Adult patient	Primary	IA	NEG	NEG	NEG	TNBC	45	NO	YES	0	31.4959	1	3	1.5	0	0/3	0	IA
INVASIVE DUCTAL CARCINOMA	Adult patient	Primary	IA	LOW POS	NEG	NEG	TNBC	50	NO	YES	0	73.2164	0	3	1.5	0	0/1	0	IA
INVASIVE CARCINOMA (WITH DUCTAL AND LOBULAR FEATURES)	Adult patient	Primary	IIIA	NEG	NEG	NEG	TNBC	40	YES	YES	1	16.3726	1	3	5.6	1	2024-02-08	0	IIIA
INVASIVE DUCTAL CARCINOMA	Adult patient	Primary	IIA	POS	POS	NEG	HR+	50	YES	YES	0	25	0	2	4.0, multi	0	0/3	0	IIA
INVASIVE DUCTAL CARCINOMA	Adult patient	Primary	IA	NEG	NEG	NEG	TNBC	40	NO	YES	1	17.1288	0	3	2	0	0/1	0	IA
INVASIVE DUCTAL CARCINOMA	Adult patient	Primary	IA	POS	POS	NEG	HR+	<5	NO	YES	0	86	0	1 to 2	2	0	2024-04-11	0	IA
INVASIVE CARCINOMA WITH DUCTAL AND LOBULAR FEATURES	Adult patient	Primary	IIA	POS	POS	NEG	HR+	5	NO	YES	0	69	0	2	1.8	1	1952-03-01	0	IIA
INVASIVE DUCTAL CARCINOMA	Adult patient	Primary	IIA	NEG	NEG	NEG	TNBC	95	YES	YES	1	16.7014	1	3	3	0	0/19	0	IIA
INVASIVE DUCTAL CARCINOMA	Adult patient	Primary	IA	POS	POS	NEG	HR+	NA	NO	YES	0	63	0	2	1.8	0	0/2	0	IA
INVASIVE DUCTAL CARCINOMA	Adult patient	Primary	IIA	LOW POS	NEG	NEG	TNBC	60	NO	YES	0	60.9863	0	3	3.2	0	0/2	0	IIA
INVASIVE DUCTAL CARCINOMA	Adult patient	Primary	IIA	POS	POS	NEG	HR+	50	NO	YES	0	64	0	2	1.7	1	2024-01-13	0	IIA
INVASIVE DUCTAL CARCINOMA	Adult patient	Primary	IA	NEG	NEG	NEG	TNBC	60	NO	YES	0	114	0	2	1.1	0	0/3	0	IA
INVASIVE DUCTAL CARCINOMA	Adult patient	Primary	IA	LOW POS	NEG	NEG	TNBC	30	NO	YES	0	69.2055	0	2	1.3	0	0/1	0	IA
INVASIVE DUCTAL CARCINOMA	Adult patient	Primary	IA	POS	POS	NEG	HR+	NA	YES	YES	0	61	0	2	1.5	0	0/1	0	IA
INVASIVE DUCTAL CARCINOMA	Adult patient	Primary	IIB	POS	POS	NEG	HR+	NA	NO	YES	0	74	0	3	2.5	1	2024-01-04	0	IIB
INVASIVE DUCTAL CARCINOMA	Adult patient	Primary	IA	LOW POS	NEG	NEG	TNBC	NA	NO	YES	0	81.9288	0	3	1.7	0	0/2	0	IA
INVASIVE DUCTAL CARCINOMA	Adult patient	Primary	IIB	POS	POS	NEG	HR+	5	NO	NO	1	42	0	2	8	0	2024-01-06	0	IIB
INVASIVE DUCTAL CARCINOMA	Adult patient	Primary	IIB	POS	POS	NEG	HR+	38	NO	YES	0	80	0	2	2.5	1	2024-01-03	0	IIB
INVASIVE DUCTAL CARCINOMA	Adult patient	Primary	IIIA	NEG	NEG	NEG	TNBC	45	YES	YES	0	30.1151	1	3	15	2	2024-07-29	0	IIIA
INVASIVE DUCTAL CARCINOMA	Adult patient	Recurrent	/	NEG	NEG	NEG	TNBC	NA	/	/	1	23.5068	1	3	multifocal, 2.8	/	/	/	/
INVASIVE DUCTAL CARCINOMA	Adult patient	Primary	IIA	NEG	NEG	NEG	TNBC	NA	NO	YES	0	101.195	0	3	3.1	0(i+)	0/7	0	IIA
INVASIVE MUCINOUS CARCINOMA	Adult patient	Primary	IIA	POS	NEG	NEG	HR+	10	NO	YES	0	84	0	1	3.5	0	0/2	0	IIA
INVASIVE DUCTAL CARCINOMA	Adult patient	Primary	IIA	NEG	NEG	NEG	TNBC	90	NO	No	0	66.1151	0	3	multifocal, 2.2	0	0/1	0	IIA
INVASIVE DUCTAL CARCINOMA	Adult patient	Primary	IA	NEG	NEG	NEG	TNBC	20	NO	YES	0	58.2247	0	3	1.2	0	0/5	0	IA
INVASIVE DUCTAL CARCINOMA	Adult patient	Primary	IA	NEG	NEG	NEG	TNBC	70	YES	YES	0	48.6904	0	3	1.7	0	0/2	0	IA
INVASIVE DUCTAL CARCINOMA	Adult patient	Primary	IIA	NEG	NEG	NEG	TNBC	40	YES	YES	0	70.7836	0	2	2.5	0	NA	0	IIA
INVASIVE DUCTAL CARCINOMA	Adult patient	Primary	IIA	POS	POS	NEG	HR+	65	NO	YES	0	62	0	2	3.5	0	0/2	0	IIA
INVASIVE CARCINOMA WITH DUCTAL AND LOBULAR FEATURES	Adult patient	Primary	IA	POS	POS	NEG	HR+	NA	NO	YES	0	79	0	2	1	0	0/2	0	IA
INVASIVE DUCTAL CARCINOMA	Adult patient	Primary	IA	LOW POS	NEG	NEG	TNBC	50	NO	YES	0	85.4466	0	3	1.7	0	0/3	0	IA
INVASIVE DUCTAL CARCINOMA	Adult patient	Primary	IIB	POS	POS	NEG	HR+	80	NO	YES	0	8	0	1	4	1	2024-02-27	0	IIB
INVASIVE DUCTAL CARCINOMA	Adult patient	Primary	IA	POS	NEG	NEG	HR+	45	NO	YES	0	68	0	2	1	0	0/2	0	IA
INVASIVE LOBULAR CARCINOMA	Adult patient	Primary	IA	POS	POS	NEG	HR+	5	NO	YES	0	67	0	2	0.9	0	0/7	0	IA
INVASIVE DUCTAL CARCINOMA	Adult patient	Primary	IA	POS	POS	NEG	HR+	30	NO	YES	1	127.43	0	2	2	0	0/9	0	IA
INVASIVE DUCTAL CARCINOMA	Adult patient	Primary	IA	POS	POS	POS	HR+	15	NO	YES	1	56	0	2	1.5	0	0/1	0	IA
INVASIVE DUCTAL CARCINOMA	Adult patient	Primary	IIIC	POS	POS	POS	HR+	NA	YES	YES	1	37	1	3	9	3	17/21	0	IIIC
INVASIVE DUCTAL CARCINOMA	Adult patient	Primary	IIB	POS	NEG	NEG	HR+	90	NO	YES	1	40	1	3	3	1	2024-02-17	0	IIB
INVASIVE DUCTAL CARCINOMA	Adult patient	Primary	IIA	POS	NEG	NEG	HR+	70	NO	YES	0	52.0767	0	3	2.5	0	0/1	0	IIA
INVASIVE DUCTAL CARCINOMA	Adult patient	Primary	IIA	POS	POS	NEG	HR+	NA	NO	YES	0	81	0	1	1.5, multi	1	2024-01-27	0	IIA
INVASIVE DUCTAL CARCINOMA	Adult patient	Primary	IIA	LOW POS	NEG	NEG	TNBC	NA	YES	No	1	37.1507	1	3	3.8	0	0/6	0	IIA
NEUROENDOCRINE CARCINOMA (SMALL CELL TYPE)	Adult patient	Primary	IA	LOW POS	LOW POS	NEG	TNBC	90	NO	YES	1	18.5096	0	3	1.9	0	NA	0	IA
INVASIVE DUCTAL CARCINOMA	Adult patient	Primary	IIIA	LOW POS	NEG	NEG	TNBC	90	YES	YES	1	6.80548	1	3	3.5	2	2024-04-15	0	IIIA
INVASIVE DUCTAL CARCINOMA	Adult patient	Primary	IIB	NEG	LOW POS	NEG	TNBC	NA	NO	YES	0	28.011	0	3	4.5	1	2024-02-16	0	IIB
INVASIVE DUCTAL CARCINOMA	Adult patient	Primary	IIB	POS	POS	NEG	HR+	5	YES	YES	1	17	1	3	2.9, multi	1	2024-03-30	0	IIB
INVASIVE DUCTAL CARCINOMA	Adult patient	Primary	IIIA	POS	POS	NEG	HR+	NA	YES	YES	1	70	1	2	2.2, multi	2	2024-06-19	0	IIIA
INVASIVE DUCTAL CARCINOMA	Adult patient	Primary	IA	NEG	NEG	NEG	TNBC	50	NO	No	0	99.5836	0	3	1.7	0	0/5	0	IA
INVASIVE DUCTAL CARCINOMA	Adult patient	Primary	IIA	LOW POS	NEG	NEG	TNBC	20	NO	YES	0	62.137	1	3	1.6	1	1934-01-01	0	IIA
INVASIVE DUCTAL CARCINOMA	Adult patient	Primary	IA	NEG	NEG	NEG	TNBC	60	NO	YES	0	62.0055	0	3	1.8	0	0/2	0	IA
INVASIVE DUCTAL CARCINOMA	Adult patient	Primary	IA	NEG	NEG	NEG	TNBC	NA	NO	YES	0	83.5726	0	3	1.7	0	0/10	0	IA
INVASIVE DUCTAL CARCINOMA	Adult patient	Primary	IIA	POS	POS	NEG	HR+	70	NO	YES	0	74	0	3	2, multi	1	1945-01-01	0	IIA
INVASIVE DUCTAL CARCINOMA	Adult patient	Primary	IIA	NEG	NEG	NEG	TNBC	NA	YES	YES	0	45.5342	0	3	2.5	0	0/5	0	IIA
INVASIVE LOBULAR CARCINOMA	Adult patient	Primary	IIB	POS	POS	POS	HR+	15	NO	YES	0	73	0	3	4	1	2024-02-03	0	IIB
INVASIVE DUCTAL CARCINOMA	Adult patient	Primary	IIB	POS	NEG	NEG	HR+	NA	YES	YES	0	78	0	3	3.0, tumor bed	1	2024-03-31	0	IIB
INVASIVE DUCTAL CARCINOMA	Adult patient	Primary	IIA	POS	POS	NEG	HR+	NA	NO	YES	1	68	0	1	1.3, multi	1	2024-01-26	0	IIA
INVASIVE DUCTAL CARCINOMA	Adult patient	Primary	IA	POS	POS	NEG	HR+	10	NO	YES	0	60	0	2	1.5	0	0/1	0	IA
INVASIVE DUCTAL CARCINOMA	Adult patient	Primary	IA	POS	NEG	NEG	HR+	15	NO	YES	0	75	0	2	0.8	0	0/2	0	IA
INVASIVE DUCTAL CARCINOMA	Adult patient	Primary	IA	POS	POS	NEG	HR+	10	NO	YES	0	60	0	1	1.1	0	0/1	0	IA
INVASIVE DUCTAL CARCINOMA	Adult patient	Primary	IIIA	POS	POS	NEG	HR+	5	NO	YES	0	58	0	2	2.2, multi	2	1931-04-01	0	IIIA
INVASIVE LOBULAR CARCINOMA	Adult patient	Primary	IIIA	POS	POS	NEG	HR+	10	NO	NO	0	83	0	1	9	2	1976-08-01	0	IIIA
INVASIVE DUCTAL CARCINOMA	Adult patient	Primary	IA	POS	POS	NEG	HR+	NA	NO	YES	1	36	1	2	1.8	0	0/4	0	IA
INVASIVE DUCTAL CARCINOMA	Adult patient	Primary	IIA	NEG	NEG	NEG	TNBC	55	YES	YES	0	2.99178	0	3	3.2	0	0/18	0	IIA
INVASIVE DUCTAL CARCINOMA	Adult patient	Primary	IA	LOW POS	NEG	NEG	TNBC	75	NO	YES	1	33.6986	1	3	1.3	0	0/5	0	IA
INVASIVE DUCTAL CARCINOMA	Adult patient	Primary	IIA	NEG	NEG	NEG	TNBC	70	NO	YES	0	57.4027	0	3	1.6	1	1941-02-01	0	IIA
INVASIVE DUCTAL CARCINOMA	Adult patient	Recurrent	/	NEG	NEG	NEG	TNBC	80	/	/	1	2.63014	1	3	multifocal, 2.8	/	/	/	/
INVASIVE DUCTAL CARCINOMA	Adult patient	Primary	IIA	NEG	NEG	NEG	TNBC	45	NO	YES	0	54.6411	0	2	3.3	0	0/6	0	IIA
INVASIVE DUCTAL CARCINOMA	Adult patient	Primary	IA	LOW POS	NEG	NEG	TNBC	NA	NO	YES	0	53.2274	1	3	1.9	0	0/1	0	IA
INVASIVE DUCTAL CARCINOMA	Adult patient	Primary	IA	NEG	NEG	NEG	TNBC	NA	YES	YES	0	45.6	0	3	multifocal, 1.5	0	0/9	0	IA
INVASIVE DUCTAL CARCINOMA	Adult patient	Primary	IIA	POS	NEG	NEG	HR+	NA	NO	YES	0	63	0	3	2.9	0	0/5	0	IIA
INVASIVE CARCINOMA WITH DUCTAL AND LOBULAR FEATURES	Adult patient	Primary	IIB	POS	POS	NEG	HR+	2	NO	YES	0	49	0	1	3.4	1	2024-01-05	0	IIB
INVASIVE DUCTAL CARCINOMA	Adult patient	Primary	IIIA	POS	POS	NEG	HR+	30	NO	YES	0	53	0	2	5.5	1	2024-01-08	0	IIIA
INVASIVE DUCTAL CARCINOMA	Adult patient	Primary	IIA	POS	POS	NEG	HR+	NA	NO	NO	0	27	0	2	1.8	1	2024-01-02	0	IIA
INVASIVE DUCTAL CARCINOMA	Adult patient	Primary	IA	NEG	NEG	NEG	TNBC	NA	YES	No	0	92.5479	0	2	2	0	0/6	0	IA
INVASIVE DUCTAL CARCINOMA	Adult patient	Primary	IA	NEG	NEG	NEG	TNBC	NA	NO	YES	0	64.5699	0	3	1.1	0	0/2	0	IA
INVASIVE DUCTAL CARCINOMA	Adult patient	Primary	IA	POS	NEG	POS	HR+	NA	NO	YES	0	58	0	3	1.0, multi	0	0/5	0	IA
INVASIVE DUCTAL CARCINOMA	Adult patient	Primary	IIA	POS	NEG	NEG	HR+	95	NO	YES	0	82	0	3	3, multi	0	2024-02-06	0	IIA
INVASIVE MUCINOUS CARCINOMA	Adult patient	Primary	IIA	POS	POS	NEG	HR+	3	NO	YES	0	88	0	1	4	0	0/3	0	IIA
INVASIVE DUCTAL CARCINOMA	Adult patient	Primary	IA	POS	POS	NEG	HR+	NA	NO	YES	0	64	0	1	1.3	0	0/2	0	IA
INVASIVE CARCINOMA COMPOSED PREDOMINANTLY OF SQUAMOUS CARCINOMA	Adult patient	Primary	IIIA	POS	POS	NEG	HR+	NA	YES	YES	1	18	1	1	11, multi	1	2024-03-31	0	IIIA
INVASIVE DUCTAL CARCINOMA	Adult patient	Primary	IIB	POS	POS	POS	HR+	NA	YES	YES	0	69	1	3	4	1	2024-03-21	0	IIB
INVASIVE DUCTAL CARCINOMA	Adult patient	Primary	IIB	POS	POS	NEG	HR+	7	NO	YES	0	58	0	2	2.2, multi	1	2024-03-31	0	IIB
INVASIVE DUCTAL CARCINOMA	Adult patient	Primary	IIA	POS	POS	POS	HR+	5	NO	YES	0	76	0	2	1.8	1	1930-02-01	0	IIA
INVASIVE DUCTAL CARCINOMA	Adult patient	Primary	IIB	POS	POS	NEG	HR+	5	YES	YES	0	79	0	3	3.5	1	2024-03-25	0	IIB
INVASIVE DUCTAL CARCINOMA	Adult patient	Primary	IA	POS	POS	NEG	HR+	20	NO	YES	0	64	0	2	1.9	0	0/5	0	IA
INVASIVE DUCTAL CARCINOMA	Adult patient	Primary	IIA	POS	POS	NEG	HR+	70	YES	YES	0	70	1	3	2.8	0	0/1	0	IIA
INVASIVE DUCTAL CARCINOMA	Adult patient	Primary	IV	POS	POS	NEG	HR+	10	NO	NO	1	12	0	2	2.5	1	2024-01-04	1	IV
INVASIVE MUCINOUS CARCINOMA	Adult patient	Primary	IA	POS	NEG	NEG	HR+	10	NO	YES	0	84	0	2	1.9	0	0/3	0	IA
INVASIVE DUCTAL CARCINOMA	Adult patient	Primary	IA	POS	POS	NEG	HR+	NA	NO	YES	0	163.627	0	2	1.4	0	0/6	0	IA
INVASIVE DUCTAL CARCINOMA	Adult patient	Primary	IA	NEG	NEG	NEG	TNBC	NA	NO	YES	0	167.079	0	3	1.3	0	0/6	0	IA
INVASIVE DUCTAL CARCINOMA	Adult patient	Primary	IA	NEG	NEG	NEG	TNBC	50	NO	YES	0	52.011	0	3	1	0	0/1	0	IA
INVASIVE DUCTAL CARCINOMA	Adult patient	Primary	IIA	LOW POS	NEG	NEG	TNBC	40	NO	YES	0	43.7918	0	3	4.4	0	0/2	0	IIA
Met LN in INVASIVE DUCTAL CARCINOMA	Adult patient	LN met	IIIA	NEG	NEG	NEG	TNBC	95	YES	No	1	3.09041	-	3	3	2	2024-08-08	0	IIIA
INVASIVE DUCTAL CARCINOMA	Adult patient	Primary	IIA	NEG	NEG	POS	HR-/Her2+	NA	NO	YES	0	65	0	3	3	0	0/6	0	IIA
INVASIVE DUCTAL CARCINOMA	Adult patient	Primary	IIA	POS	POS	NEG	HR+	20	NO	YES	0	46	0	2	2	1	1940-01-01	0	IIA
INVASIVE CARCINOMA WITH DUCTAL AND LOBULAR FEATURES	Adult patient	Primary	IIA	POS	POS	POS	HR+	35	NO	YES	1	3	0	2	3	0	0/3	0	IIA
INVASIVE DUCTAL CARCINOMA	Adult patient	Primary	IIB	POS	POS	NEG	HR+	5	YES	YES	0	60	0	2	3.5, multi	1	2024-01-23	0	IIB
INVASIVE DUCTAL CARCINOMA	Adult patient	Primary	IA	POS	NEG	NEG	HR+	NA	NO	YES	1	39	1	3	1.1	0	0/2	0	IA
INVASIVE DUCTAL CARCINOMA	Adult patient	Primary	IIA	POS	POS	NEG	HR+	NA	NO	YES	0	79	0	3	3	0	0/5	0	IIA
INVASIVE DUCTAL CARCINOMA	Adult patient	Primary	IIB	NEG	NEG	NEG	TNBC	75	NO	YES	1	10.6192	1	3	2.9	1	2024-01-21	0	IIB
INVASIVE DUCTAL CARCINOMA	Adult patient	Primary	IIA	NEG	NEG	NEG	TNBC	80	YES	YES	0	83.8685	0	3	multifocal, 1.7	1	2024-02-20	0	IIA
INVASIVE DUCTAL CARCINOMA	Adult patient	Primary	IIB	LOW POS	NEG	NEG	TNBC	10	NO	YES	0	59.1452	0	2	2.2	1	2024-01-31	0	IIB
INVASIVE DUCTAL CARCINOMA	Adult patient	Primary	IIB	LOW POS	NEG	NEG	TNBC	NA	NO	YES	0	93.6658	0	3	2.4	1	2024-01-23	0	IIB
INVASIVE DUCTAL CARCINOMA	Adult patient	Primary	IIB	POS	POS	NEG	HR+	10	NO	YES	0	80	0	3	1.5	1	2024-02-18	0	IIB
INVASIVE DUCTAL CARCINOMA	Adult patient	Primary	IA	POS	POS	NEG	HR+	NA	NO	YES	0	45	0	3	1.2	0	0/3	0	IA
INVASIVE LOBULAR CARCINOMA	Adult patient	Primary	IV	NEG	NEG	NEG	TNBC	NA	YES	YES	1	2.30137	0	3	8	3	22/24	1	IV
INVASIVE DUCTAL CARCINOMA	Adult patient	Primary	IA	NEG	NEG	NEG	TNBC	NA	NO	YES	0	76.4055	0	3	0.9	0	0/4	0	IA
INVASIVE DUCTAL CARCINOMA	Adult patient	Primary	IIIA	LOW POS	NEG	NEG	TNBC	NA	YES	No	1	3.41918	1	2	3.5	2	2024-09-15	0	IIIA
INVASIVE DUCTAL CARCINOMA	Adult patient	Primary	IA	NEG	NEG	NEG	TNBC	40	NO	YES	0	80.6466	0	2	1.8	0	0/1	0	IA
INVASIVE DUCTAL CARCINOMA	Adult patient	Primary	IA	POS	POS	NEG	HR+	40	NO	YES	0	122	0	3	2	0	0/1	0	IA
INVASIVE DUCTAL CARCINOMA	Adult patient	Primary	IA	POS	POS	NEG	HR+	NA	NO	YES	1	38	1	3	1.8	0	0/3	0	IA
INVASIVE DUCTAL CARCINOMA	Adult patient	Primary	IA	POS	POS	NEG	HR+	30	NO	YES	0	70	0	2	1	0	0/3	0	IA
INVASIVE DUCTAL CARCINOMA	Adult patient	Primary	IA	POS	POS	NEG	HR+	30	NO	YES	1	20	0	3	1.2	0	0/3	0	IA
INVASIVE DUCTAL CARCINOMA	Adult patient	Primary	IIB	POS	POS	NEG	HR+	30	NO	NO	1	36	1	2	2.6, multi	1	2024-02-02	0	IIB
INVASIVE DUCTAL CARCINOMA	Adult patient	Primary	IA	POS	POS	NEG	HR+	NA	NO	YES	0	63	0	1	1.2	0	0/2	0	IA
INVASIVE DUCTAL CARCINOMA	Adult patient	Primary	IIA	POS	POS	POS	HR+	5	NO	YES	0	19	0	1	1.4	1	2024-01-02	0	IIA
INVASIVE LOBULAR CARCINOMA	Adult patient	Primary	IIA	POS	POS	NEG	HR+	NA	NO	YES	0	76	0	1 to 2	2.4	0	2024-02-04	0	IIA
INVASIVE DUCTAL CARCINOMA	Adult patient	Primary	IA	NEG	NEG	NEG	TNBC	NA	NO	YES	0	81.074	0	3	1.6	0	0/11	0	IA
INVASIVE DUCTAL CARCINOMA	Adult patient	Recurrent	/	LOW POS	NEG	NEG	TNBC	40	/	/	0	58.8493	0	3	8	/	/	/	/
INVASIVE DUCTAL CARCINOMA	Adult patient	Primary	IA	LOW POS	NEG	NEG	TNBC	25	YES	YES	0	60.7562	0	3	0.1	0	0/1	0	IA
INVASIVE DUCTAL CARCINOMA	Adult patient	Primary	IIA	NEG	NEG	NEG	TNBC	20	NO	YES	0	51.7808	0	2	3.2	0	0/3	0	IIA
INVASIVE DUCTAL CARCINOMA	Adult patient	Primary	IA	POS	POS	NEG	HR+	11	NO	YES	0	64	0	1	1.5	0	0/2	0	IA
INVASIVE DUCTAL CARCINOMA	Adult patient	Primary	IIB	POS	POS	NEG	HR+	15	YES	YES	0	76	0	2	3.5, multi	1	2024-01-25	0	IIB
INVASIVE DUCTAL CARCINOMA	Adult patient	Primary	IA	POS	POS	POS	HR+	60	YES	YES	0	65	0	3	1.0, multi	0	0/51	0	IA
INVASIVE DUCTAL CARCINOMA	Adult patient	Primary	IIA	POS	POS	NEG	HR+	40	NO	NO	1	15	1	3	4	0	2024-01-27	0	IIA
INVASIVE DUCTAL CARCINOMA	Adult patient	Primary	IA	NEG	NEG	NEG	TNBC	30	NO	YES	0	110.466	0	3	1.0, 0.6	0	0/3	0	IA
INVASIVE DUCTAL CARCINOMA	Adult patient	Primary	IIA	LOW POS	NEG	NEG	TNBC	NA	NO	YES	0	98.2027	0	3	2	1	2024-01-03	0	IIA
INVASIVE DUCTAL CARCINOMA	Adult patient	Primary	IIA	LOW POS	NEG	NEG	TNBC	NA	NO	YES	0	69.9288	0	3	2.8	0	0/2	0	IIA
INVASIVE DUCTAL CARCINOMA	Adult patient	Primary	IA	POS	POS	NEG	HR+	NA	NO	NO	0	80	1	2	0.9	0	0/9	0	IA
INVASIVE CARCINOMA WITH DUCTAL AND LOBULAR FEATURES	Adult patient	Primary	IA	POS	POS	NEG	HR+	3	NO	YES	0	62	0	2	1.2	0	0/2	0	IA
INVASIVE DUCTAL CARCINOMA	Adult patient	Primary	IIIC	POS	POS	NEG	HR+	57	YES	YES	1	8	1	3	4.8, multi	3	30/34	0	IIIC
INVASIVE DUCTAL CARCINOMA	Adult patient	Primary	IA	POS	POS	NEG	HR+	NA	NO	YES	0	67	0	2	1.2	0	0/1	0	IA
INVASIVE DUCTAL CARCINOMA	Adult patient	Primary	IIIA	POS	POS	NEG	HR+	NA	NO	YES	0	81	0	2	3.2	2	1932-06-01	0	IIIA
INVASIVE DUCTAL CARCINOMA	Adult patient	Primary	IIB	POS	POS	NEG	HR+	22	YES	YES	0	36	0	2	5	1	1933-03-01	0	IIB
INVASIVE CARCINOMA WITH DUCTAL AND LOBULAR FEATURES	Adult patient	Primary	IIB	POS	POS	NEG	HR+	NA	NO	YES	0	64	0	2	3.5, multi	1	2024-01-02	0	IIB
INVASIVE DUCTAL CARCINOMA	Adult patient	Primary	IA	POS	POS	NEG	HR+	NA	NO	YES	0	66	0	2	0.7	0	0/2	0	IA
INVASIVE DUCTAL CARCINOMA	Adult patient	Primary	IIA	POS	POS	NEG	HR+	4	YES	YES	0	72	0	2	2.7	0	0/2	0	IIA
INVASIVE DUCTAL CARCINOMA	Adult patient	Primary	IA	POS	POS	NEG	HR+	NA	NO	YES	0	62	0	2	1.2, multi	0	0/1	0	IA
INVASIVE DUCTAL CARCINOMA	Adult patient	Primary	IA	NEG	NEG	NEG	TNBC	NA	NO	YES	0	106.685	0	3	1.3	0	0/2	0	IA
INVASIVE DUCTAL CARCINOMA	Adult patient	Primary	IIA	NEG	NEG	NEG	TNBC	NA	YES	YES	0	60.2301	0	3	4	0	0/21	0	IIA
INVASIVE DUCTAL CARCINOMA	Adult patient	Primary	IA	POS	NEG	NEG	HR+	50	NO	YES	1	15	1	3	1.4	0	0/2	0	IA
INVASIVE DUCTAL CARCINOMA	Adult patient	Primary	IA	POS	POS	NEG	HR+	NA	NO	YES	0	72	0	1	1.5	0	0/2	0	IA
INVASIVE DUCTAL CARCINOMA	Adult patient	Primary	IIB	POS	POS	NEG	HR+	NA	NO	YES	0	99	0	1 to 2	4.5	1	2024-01-16	0	IIB
INVASIVE DUCTAL CARCINOMA	Adult patient	Primary	IA	NEG	NEG	NEG	TNBC	40	NO	YES	1	64	0	3	2	0	0/2	0	IA
INVASIVE DUCTAL CARCINOMA	Adult patient	Primary	IA	NEG	NEG	NEG	TNBC	50	NO	YES	0	127.562	0	3	1.8	0(i+)	0/3	0	IA
INVASIVE DUCTAL CARCINOMA	Adult patient	Recurrent	/	NEG	NEG	NEG	TNBC	NA	/	/	1	27.2219	1	3	4.5	/	/	/	/
INVASIVE DUCTAL CARCINOMA	Adult patient	Primary	IIA	NEG	NEG	NEG	TNBC	NA	YES	YES	1	42.0822	1	3	3	0	0/2	0	IIA
INVASIVE DUCTAL CARCINOMA	Adult patient	Primary	IIA	POS	POS	NEG	HR+	5	NO	YES	0	66	0	2	1.3	1(mi)	2024-01-02	0	IIA
INVASIVE DUCTAL CARCINOMA	Adult patient	Primary	IIA	NEG	NEG	POS	HR-/HER2+	NA	NO	YES	0	66	0	3	2	1	1933-01-01	0	IIA
INVASIVE DUCTAL CARCINOMA	Adult patient	Primary	IA	NEG	NEG	POS	HR-/HER2+	50	NO	YES	0	66	0	3	1.8	0	0/2	0	IA
INVASIVE DUCTAL CARCINOMA	Adult patient	Primary	IA	POS	POS	NEG	HR+	NA	NO	YES	0	77	0	1	0.6	0	0/2	0	IA
INVASIVE DUCTAL CARCINOMA	Adult patient	Primary	IA	POS	NEG	NEG	HR+	<10%	NO	NO	1	35	0	2	0.9	0	0/2	0	IA
INVASIVE DUCTAL CARCINOMA	Adult patient	Primary	IIA	POS	POS	NEG	HR+	10	NO	YES	0	59	0	2	2.2	0	0/2	0	IIA
INVASIVE DUCTAL CARCINOMA	Adult patient	Primary	IIB	POS	POS	POS	HR+	30	NO	YES	0	70	0	3	6	0 (i+)	0/1	0	IIB
INVASIVE DUCTAL CARCINOMA	Adult patient	Primary	IA	POS	POS	NEG	HR+	NA	YES	YES	0	69	0	2	multi, 1.3	0	0/1	0	IA
INVASIVE DUCTAL CARCINOMA	Adult patient	Primary	IIB	POS	POS	NEG	HR+	25	NO	YES	0	77	1	3	12	0	NA	0	IIB
INVASIVE MUCINOUS CARCINOMA	Adult patient	Primary	IA	POS	POS	NEG	HR+	3	NO	YES	0	67	0	1	1.4	0	0/2	0	IA
INVASIVE LOBULAR CARCINOMA	Adult patient	Primary	IA	POS	POS	NEG	HR+	10	NO	YES	0	72	0	2	1.2, multi	0	0/5	0	IA
INVASIVE DUCTAL CARCINOMA	Adult patient	Primary	IIB	POS	POS	NEG	HR+	5	NO	YES	0	56	0	2	3.5	1	2024-01-02	0	IIB
INVASIVE DUCTAL CARCINOMA	Adult patient	Primary	IIIA	POS	POS	NEG	HR+	5	NO	YES	0	66	0	2	1.7	2	2024-04-27	0	IIIA
INVASIVE DUCTAL CARCINOMA	Adult patient	Primary	IA	POS	POS	NEG	HR+	1	NO	YES	0	38	0	2	1.5	0	0/2	0	IA
INVASIVE DUCTAL CARCINOMA	Adult patient	Primary	IIB	POS	POS	NEG	HR+	NA	NO	YES	0	71	0	3	4.5	1	2024-01-02	0	IIB
INVASIVE DUCTAL CARCINOMA	Adult patient	Primary	IA	POS	POS	NEG	HR+	NA	NO	YES	0	68	0	1	1.2	0	0/6	0	IA
INVASIVE LOBULAR CARCINOMA	Adult patient	Primary	IA	POS	POS	NEG	HR+	5	NO	YES	0	64	0	1	2	0	0/3	0	IA
INVASIVE DUCTAL CARCINOMA	Adult patient	Primary	IA	POS	NEG	NEG	HR+	NA	NO	NO	1	62	1	2	0.8	0	00:00:00	0	IA
INVASIVE DUCTAL CARCINOMA	Adult patient	Primary	IIB	POS	POS	NEG	HR+	NA	YES	YES	0	63	0	2	2.4	1	2024-01-25	0	IIB
INVASIVE DUCTAL CARCINOMA	Adult patient	Primary	IIA	POS	POS	NEG	HR+	NA	NO	YES	0	63	0	2	3	0	0/4	0	IIA
INVASIVE DUCTAL CARCINOMA	Adult patient	Primary	IIA	POS	POS	NEG	HR+	6	NO	YES	0	39	0	1	1.2	1	2024-01-09	0	IIA
INVASIVE LOBULAR CARCINOMA	Adult patient	Primary	IIA	POS	POS	NEG	HR+	5	NO	NO	0	37	0	2	5	0	00:00:00	0	IIA
INVASIVE DUCTAL CARCINOMA	Adult patient	Primary	IA	POS	POS	NEG	HR+	<5%	NO	YES	0	50	0	1	0.8	0	0/7	0	IA
INVASIVE CARCINOMA WITH DUCTAL AND LOBULAR FEATURES	Adult patient	Primary	IIA	POS	POS	NEG	HR+	15	YES	YES	0	62	0	1	4.5	0	0/2	0	IIA
INVASIVE LOBULAR CARCINOMA	Adult patient	Primary	IIA	POS	POS	NEG	HR+	10	NO	YES	0	59	0	2	2.2	0	0/1	0	IIA
INVASIVE CARCINOMA WITH DUCTAL AND LOBULAR FEATURES	Adult patient	Primary	IA	POS	POS	NEG	HR+	NA	NO	YES	0	66	0	1	1.2	0	0/3	0	IA
INVASIVE DUCTAL CARCINOMA	Adult patient	Primary	IIA	POS	POS	NEG	HR+	43	YES	YES	0	68	0	2	2	1	1933-01-01	0	IIA
INVASIVE DUCTAL CARCINOMA	Adult patient	Primary	IA	POS	POS	NEG	HR+	5	NO	YES	0	59	0	1	1.5	0	0/2	0	IA
INVASIVE LOBULAR CARCINOMA	Adult patient	Primary	IIIA	POS	POS	NEG	HR+	10	NO	YES	0	72	1	1 to 2	6	2	2024-06-15	0	IIIA
INVASIVE DUCTAL CARCINOMA	Adult patient	Primary	IIA	POS	POS	NEG	HR+	NA	NO	YES	0	50	0	2	1.7	1	1946-03-01	0	IIA
INVASIVE DUCTAL CARCINOMA	Adult patient	Primary	IIA	POS	POS	NEG	HR+	5	NO	YES	0	69	0	1	2.9	0	0/2	0	IIA
INVASIVE DUCTAL CARCINOMA	Adult patient	Primary	IIA	POS	POS	NEG	HR+	15	NO	YES	0	66	0	2	2	1	2024-01-02	0	IIA
INVASIVE CARCINOMA WITH DUCTAL AND LOBULAR FEATURES	Adult patient	Primary	IA	POS	POS	NEG	HR+	NA	NO	YES	0	67	0	2	1.4	0	0/1	0	IA
INVASIVE DUCTAL CARCINOMA	Adult patient	Primary	IA	POS	POS	NEG	HR+	8	NO	YES	0	57	0	2	1.1	0	0/3	0	IA
INVASIVE DUCTAL CARCINOMA	Adult patient	Primary	IA	POS	POS	NEG	HR+	7	NO	YES	0	45	0	2	0.6	0	0/2	0	IA
INVASIVE DUCTAL CARCINOMA	Adult patient	Primary	IA	POS	POS	NEG	HR+	NA	NO	YES	0	32	0	2	1.3	0	0/3	0	IA
INVASIVE DUCTAL CARCINOMA	Adult patient	Primary	IIIC	POS	POS	NEG	HR+	5	YES	YES	0	32	0	1	11.0, tumor bed	3	22/22	0	IIIC
INVASIVE DUCTAL CARCINOMA	Adult patient	Primary	IIA	POS	NEG	NEG	HR+	50	NO	YES	0	60	0	3	2.4	0	0/20	0	IIA
INVASIVE DUCTAL CARCINOMA	Adult patient	Primary	IB	POS	POS	NEG	HR+	10	NO	YES	0	49	0	2	0.45	1 (mi)	2024-01-03	0	IB
INVASIVE DUCTAL CARCINOMA	Adult patient	Primary	IA	POS	POS	NEG	HR+	3	NO	YES	0	54	0	1	1.6	0	0/1	0	IA
INVASIVE DUCTAL CARCINOMA	Adult patient	Primary	IIA	POS	POS	NEG	HR+	NA	NO	YES	0	58	0	2	1.6	1	2024-02-05	0	IIA
INVASIVE LOBULAR CARCINOMA	Adult patient	Primary	IA	POS	NEG	NEG	HR+	NA	NO	YES	0	72	0	1 to 2	0.9, multi	0	0/10	0	IA
INVASIVE DUCTAL CARCINOMA	Adult patient	Primary	IIB	POS	POS	NEG	HR+	NA	NO	YES	0	68	0	2	2.2	1	2024-01-04	0	IIB
INVASIVE LOBULAR CARCINOMA	Adult patient	Primary	IIA	POS	POS	NEG	HR+	10	NO	YES	0	63	0	2	2.5	0	0/7	0	IIA
INVASIVE DUCTAL CARCINOMA	Adult patient	Primary	IIB	POS	POS	NEG	HR+	NA	YES	YES	0	62	0	3	3.5	1	2024-03-21	0	IIB
INVASIVE LOBULAR CARCINOMA	Adult patient	Primary	IIIA	POS	POS	NEG	HR+	NA	YES	YES	0	72	0	2	6.5	2	2024-08-23	0	IIIA
INVASIVE DUCTAL CARCINOMA	Adult patient	Primary	IA	POS	POS	POS	HR+	NA	NO	YES	0	56	0	3	1	0	0/3	0	IA
INVASIVE DUCTAL CARCINOMA	Adult patient	Primary	IIA	POS	NEG	NEG	HR+	20	NO	YES	0	67	0	1	3.8, multi	0	0/4	0	IIA
INVASIVE LOBULAR CARCINOMA	Adult patient	Primary	IIB	POS	POS	NEG	HR+	NA	NO	YES	0	64	0	1	4	1	2024-03-08	0	IIB
INVASIVE DUCTAL CARCINOMA	Adult patient	Primary	IIIA	POS	POS	NEG	HR+	NA	YES	YES	0	73	0	3	2.6	2	2024-06-17	0	IIIA
INVASIVE CARCINOMA WITH DUCTAL AND LOBULAR FEATURES	Adult patient	Primary	IA	POS	POS	NEG	HR+	14	NO	YES	0	58	0	1	0.6	0	0/3	0	IA
INVASIVE DUCTAL CARCINOMA	Adult patient	Primary	IIA	POS	POS	POS	HR+	NA	NO	YES	0	63	0	3	1.8	1	2024-01-26	0	IIA
INVASIVE DUCTAL CARCINOMA	Adult patient	Primary	IA	POS	POS	NEG	HR+	NA	NO	YES	0	64	0	2	1.9	0	0/3	0	IA
INVASIVE CARCINOMA WITH DUCTAL AND LOBULAR FEATURES	Adult patient	Primary	IIA	POS	POS	NEG	HR+	8	NO	YES	0	17	0	2	2.1	0	0/1	0	IIA
INVASIVE DUCTAL CARCINOMA	Adult patient	Primary	IA	POS	POS	NEG	HR+	5	NO	YES	0	51	0	2	1.1	0	0/1	0	IA
INVASIVE DUCTAL CARCINOMA	Adult patient	Primary	IA	POS	POS	NEG	HR+	NA	NO	YES	0	64	0	2	1	0	0/3	0	IA
INVASIVE DUCTAL CARCINOMA	Adult patient	Primary	IA	POS	POS	NEG	HR+	NA	NO	YES	0	72	0	2	1.5	0	0/1	0	IA
INVASIVE LOBULAR CARCINOMA	Adult patient	Primary	IA	POS	POS	NEG	HR+	10	NO	YES	0	11	0	1	1.1	0	0/2	0	IA
INVASIVE DUCTAL CARCINOMA	Adult patient	Primary	IIA	POS	POS	NEG	HR+	5	NO	YES	0	79	0	1	2.0, multi	1	2024-01-17	0	IIA
INVASIVE DUCTAL CARCINOMA	Adult patient	Primary	IIA	POS	POS	NEG	HR+	2	NO	YES	0	65	0	2	1.6	1	2024-01-21	0	IIA
INVASIVE LOBULAR CARCINOMA	Adult patient	Primary	IIIA	POS	POS	NEG	HR+	5	NO	NO	0	40	0	2	1.2	2	2024-04-20	0	IIIA
INVASIVE DUCTAL CARCINOMA	Adult patient	Primary	IIIA	POS	POS	NEG	HR+	70	YES	YES	0	69	1	3	10.0, tumor bed	2	2024-07-27	0	IIIA
INVASIVE LOBULAR CARCINOMA	Adult patient	Primary	IIA	POS	POS	NEG	HR+	20	NO	YES	0	73	0	1	2.5	0	2024-01-04	0	IIA
INVASIVE LOBULAR CARCINOMA	Adult patient	Primary	IIIA	POS	POS	NEG	HR+	5	NO	YES	0	70	0	2	5.5	1	2024-01-03	0	IIIA
INVASIVE DUCTAL CARCINOMA	Adult patient	Primary	IIB	POS	POS	NEG	HR+	NA	NO	YES	0	43	0	2	3.2	1	2024-01-04	0	IIB
INVASIVE CARCINOMA WITH DUCTAL AND LOBULAR FEATURES	Adult patient	Primary	IIA	POS	POS	POS	HR+	NA	NO	YES	0	59	0	2	2.1, multi	0	0/2	0	IIA
INVASIVE CARCINOMA WITH DUCTAL AND LOBULAR FEATURES	Adult patient	Primary	IIB	POS	POS	NEG	HR+	NA	YES	YES	0	85	0	2	4	1	2024-03-26	0	IIB
INVASIVE DUCTAL CARCINOMA	Adult patient	Primary	IIA	POS	POS	NEG	HR+	25	NO	YES	1	52	1	2	2.5	0	0/10	0	IIA
INVASIVE DUCTAL CARCINOMA	Adult patient	Primary	IA	POS	NEG	NEG	HR+	NA	NO	YES	0	57.0082	0	2	1.8	0	0/4	0	IA
INVASIVE DUCTAL CARCINOMA	Adult patient	Primary	IIB	POS	POS	POS	HR+	10	NO	No	1	50.2685	0	2	3.5	1	2024-01-09	0	IIB
INVASIVE LOBULAR CARCINOMA	Adult patient	Primary	IIIA	POS	POS	NEG	HR+	NA	NO	YES	0	148.701	0	2	12	1	2024-01-01	0	IIIA
INVASIVE CARCINOMA (WITH LOBULAR AND DUCTAL FEATURES)	Adult patient	Primary	IV	POS	NEG	NEG	HR+	10	YES	YES	1	41.6548	1	2	10	3	24/26	1	IV
INVASIVE DUCTAL CARCINOMA	Adult patient	Primary	IIIA	POS	NEG	NEG	HR+	90	YES	YES	1	6.08219	0	2	5.5	2	1939-06-01	0	IIIA
INVASIVE LOBULAR CARCINOMA	Adult patient	Primary	IIIA	POS	POS	NEG	HR+	NA	NO	YES	0	57.9945	0	2	10	1	1939-03-01	0	IIIA
INVASIVE DUCTAL CARCINOMA	Adult patient	Primary	IA	NEG	NEG	NEG	TNBC	NA	NO	YES	0	131.112	0	3	0.9	0	0/6	0	IA
INVASIVE DUCTAL CARCINOMA	Adult patient	Primary	IIB	NEG	NEG	NEG	TNBC	25	NO	YES	1	16.8658	1	3	5	1	2024-01-17	0	IIB
INVASIVE DUCTAL CARCINOMA	Adult patient	Primary	IA	NEG	NEG	NEG	TNBC	NA	NO	YES	1	88.9315	0	3	1.3	0	0/2	0	IA
INVASIVE DUCTAL CARCINOMA	Adult patient	Primary	IA	NEG	NEG	NEG	TNBC	75	NO	YES	0	112.438	0	3	1.7	0	0/1	0	IA
INVASIVE DUCTAL CARCINOMA	Adult patient	Primary	IA	NEG	NEG	NEG	TNBC	NA	NO	YES	0	108.493	0	3	2	0	0/2	0	IA
INVASIVE DUCTAL CARCINOMA	Adult patient	Primary	IIA	NEG	NEG	NEG	TNBC	NA	NO	YES	0	10.389	0	3	2.2	0	0/4	0	IIA
INVASIVE DUCTAL CARCINOMA	Adult patient	Primary	IIB	NEG	NEG	NEG	TNBC	25	NO	YES	0	110.532	0	3	3.5	1	2024-01-20	0	IIB
INVASIVE DUCTAL CARCINOMA	Adult patient	Primary	IIB	NEG	NEG	NEG	TNBC	30	NO	YES	0	66.8055	0	3	3.3	1	2024-01-07	0	IIB
INVASIVE DUCTAL CARCINOMA	Adult patient	Primary	IA	NEG	NEG	NEG	TNBC	80	NO	YES	0	191.474	0	3	1.2	0	0/2	0	IA
INVASIVE DUCTAL CARCINOMA	Adult patient	Primary	IIA	NEG	NEG	NEG	TNBC	NA	NO	YES	0	118.258	1	3	2.5	0	0/1	0	IIA
INVASIVE DUCTAL CARCINOMA	Adult patient	Primary	IIA	NEG	NEG	NEG	TNBC	70	NO	YES	0	109.512	0	3	multifocal, 1.2	1	1932-01-01	0	IIA
INVASIVE DUCTAL CARCINOMA	Adult patient	Primary	IA	NEG	NEG	NEG	TNBC	NA	NO	YES	0	105.403	0	2	2	0(i+)	0/3	0	IA
INVASIVE DUCTAL CARCINOMA	Adult patient	Primary	IIIA	NEG	NEG	NEG	TNBC	NA	NO	YES	1	38.7945	1	3	8	1	2024-01-06	0	IIIA
INVASIVE DUCTAL CARCINOMA	Adult patient	Primary	IIIA	LOW POS	LOW POS	NEG	TNBC	75	NO	YES	1	51.2877	0	3	4.5	2	2024-09-18	0	IIIA
INVASIVE DUCTAL CARCINOMA	Adult patient	Primary	IIIA	NEG	NEG	NEG	TNBC	NA	NO	YES	1	55.8904	0	2	2.2	2	2024-06-30	0	IIIA
INVASIVE DUCTAL CARCINOMA	Adult patient	Recurrent	/	NEG	NEG	NEG	TNBC	70	/	/	1	35.0795	0	3	2.5	/	/	/	/
INVASIVE DUCTAL CARCINOMA	Adult patient	Primary	IIIA	NEG	NEG	NEG	TNBC	60	YES	YES	0	91.8575	0	3	multifocal, 1.8	2	2024-07-14	0	IIIA
INVASIVE DUCTAL CARCINOMA	Adult patient	Primary	IIA	NEG	NEG	NEG	TNBC	25	NO	No	1	2.76164	0	3	3	0	NA	0	IIA
INVASIVE DUCTAL CARCINOMA	Adult patient	Primary	IIA	LOW POS	NEG	NEG	TNBC	70	NO	YES	0	90.3452	0	2	3.2	0	0/4	0	IIA
INVASIVE DUCTAL CARCINOMA	Adult patient	Primary	IIIB	NEG	NEG	NEG	TNBC	NA	YES	No	1	25.7753	1	3	multifocal, 1.5 (tumor foci extended to the dermis of the skin and skin nodule identified)	2	1938-04-01	0	IIIB
INVASIVE DUCTAL CARCINOMA	Adult patient	Primary	IIA	NEG	NEG	NEG	TNBC	NA	NO	NA	0	87.5507	0	3	2.5	0	0/3	0	IIA
INVASIVE DUCTAL CARCINOMA	Adult patient	Primary	IIB	NEG	NEG	NEG	TNBC	NA	NO	YES	0	81.337	0	3	4.6	1	2024-02-23	0	IIB
INVASIVE DUCTAL CARCINOMA	Adult patient	Primary	IIA	NEG	NEG	NEG	TNBC	NA	NO	YES	0	92.1863	0	3	1.6	1	2024-02-15	0	IIA
INVASIVE DUCTAL CARCINOMA	Adult patient	Primary	IIIC	NEG	NEG	NEG	TNBC	NA	NO	YES	0	79.9562	0	3	3	3	2024-12-20	0	IIIC
INVASIVE DUCTAL CARCINOMA	Adult patient	Primary	IA	LOW POS	NEG	NEG	TNBC	NA	NO	YES	0	75.1233	0	3	2	0	0/2	0	IA
INVASIVE DUCTAL CARCINOMA	Adult patient	Primary	IA	LOW POS	NEG	NEG	TNBC	NA	NO	No	0	76.2082	0	3	0.6	0	0/3	0	IA
INVASIVE DUCTAL CARCINOMA	Adult patient	Primary	IIIC	NEG	LOW POS	NEG	TNBC	10	NO	YES	0	63.0575	1	2	3.5	3	2024-11-17	0	IIIC
INVASIVE DUCTAL CARCINOMA	Adult patient	Primary	IIB	NEG	NEG	NEG	TNBC	20-50	NO	YES	1	34.4877	1	3	multifocal, 2.1	1	2024-01-04	0	IIB
INVASIVE DUCTAL CARCINOMA	Adult patient	Primary	IA	NEG	NEG	NEG	TNBC	90	NO	YES	0	41.1288	0	3	1.9	0	0/2	0	IA
INVASIVE DUCTAL CARCINOMA	Adult patient	Primary	IA	NEG	NEG	NEG	TNBC	15	NO	No	0	63.3205	0	2	0.6	0	0/1	0	IA
INVASIVE DUCTAL CARCINOMA	Adult patient	Primary	IIIC	LOW POS	NEG	NEG	TNBC	80	YES	No	1	5.98356	1	3	5.3	3	23/25	0	IIIC
INVASIVE DUCTAL CARCINOMA	Adult patient	Primary	IA	NEG	NEG	NEG	TNBC	5	NO	YES	0	70.4877	0	3	0.5	0	0/1	0	IA
INVASIVE DUCTAL CARCINOMA	Adult patient	Recurrent	/	LOW POS	LOW POS	NEG	TNBC	NA	/	/	1	23.3096	0	3	12	/	/	/	/
INVASIVE DUCTAL CARCINOMA	Adult patient	Primary	IIA	NEG	NEG	NEG	TNBC	NA	YES	YES	0	68.5479	0	3	4	0	0/31	0	IIA
INVASIVE DUCTAL CARCINOMA	Adult patient	Primary	IIA	NEG	NEG	NEG	TNBC	80	NO	YES	0	65.2274	0	3	3.2	0	0/5	0	IIA
INVASIVE DUCTAL CARCINOMA	Adult patient	Primary	IA	NEG	NEG	NEG	TNBC	NA	NO	YES	0	41.6219	0	3	0.35	0	0/1	0	IA
INVASIVE LOBULAR CARCINOMA	Adult patient	Primary	IIA	LOW POS	NEG	NEG	TNBC	2	YES	YES	0	56.7123	0	2	2.7	0	0/3	0	IIA
INVASIVE DUCTAL CARCINOMA	Adult patient	Primary	IA	NEG	NEG	NEG	TNBC	NA	NO	YES	0	36.6575	0	2	1.3	0	0/3	0	IA
INVASIVE DUCTAL CARCINOMA	Adult patient	Primary	IA	NEG	NEG	NEG	TNBC	20	NO	YES	0	53.589	1	3	1.3	0	0/2	0	IA
INVASIVE DUCTAL CARCINOMA	Adult patient	Primary	IA	NEG	NEG	NEG	TNBC	NA	NO	YES	0	48.6247	0	2	1.6	0(i+)	0/2	0	IA
INVASIVE DUCTAL CARCINOMA	Adult patient	Primary	IIB	NEG	NEG	NEG	TNBC	NA	NO	YES	0	55.0356	0	3	3.5	1 (mi)	2024-01-30	0	IIB
INVASIVE DUCTAL CARCINOMA	Adult patient	Primary	IA	NEG	NEG	NEG	TNBC	35	NO	YES	0	46.5205	0	3	2	0	0/2	0	IA
